# Seasonal Phenology of *Empoasca fabae* (Hemiptera: Cicadellidae) in Québec, Canada

**DOI:** 10.1101/2025.02.21.639576

**Authors:** Abraão Almeida Santos, Fausto Henrique Vieira Araújo, Nicolas Plante, Ricardo Siqueira da Silva, Edel Pérez-Lopéz

## Abstract

Climate change is reshaping insect population dynamics in North America, notably impacting the migratory pest *Empoasca fabae* (Harris) (Hemiptera: Cicadellidae). While its phenology is well studied in the United States, knowledge gaps exist regarding its dynamics in Eastern Canada, one of its northernmost migration areas. Our study integrates degree-day models, CLIMEX ecological niche modeling, and field-collected data from Québec to assess *E. fabae* seasonal phenology and monthly climatic suitability. Our results indicate that *E. fabae* completes one to two generations in Québec, with earlier emergence and higher generational potential in warmer southeastern regions compared to cooler northeastern regions. CLIMEX modeling showed that suitable climatic conditions for *E. fabae* growth begin in April, peak from May to September, and decline by November. First adult captures occurred from late May to early June, with population peaks in June-July and a decrease by September. Observed adult peaks occurred earlier than predicted by degree-day models, suggesting that additional environmental factors, such as wind patterns and host plant availability, influence early-season population dynamics. This study provides a comprehensive understanding of *E. fabae* phenology in Québec and highlights the importance of incorporating climatic and ecological modeling to predict future population trends. Further research on diapause onset, late-season persistence, and migration patterns is needed to refine predictive models and inform pest management strategies in Québec. Understanding these factors will be essential in mitigating potential economic impacts amid ongoing climate change.
