## Supplementary material for "Seasonal Phenology of *Empoasca fabae* (Hemiptera: Cicadellidae) in Québec, Canada": Table S2

### Sheet: All data
Region	Week	Date	2010	2011	2012	2013	2014	2015	2016	2017	2018	2019
Capitale-Nationale	1	2021-01-07	0.02	0.02	0.05	0.02	0.02	0	0	0.05	0	0.02
Capitale-Nationale	2	2021-01-14	0.04	0.02	0.05	0.02	0.02	0	0	0.05	0	0.02
Capitale-Nationale	3	2021-01-21	0.05	0.02	0.05	0.02	0.02	0	0.06	0.1	0	0.02
Capitale-Nationale	4	2021-01-28	0.07	0.02	0.05	0.02	0.02	0	0.06	0.1	0	0.02
Capitale-Nationale	5	2021-02-04	0.08	0.02	0.05	0.02	0.02	0	0.06	0.1	0.05	0.02
Capitale-Nationale	6	2021-02-11	0.1	0.02	0.05	0.02	0.02	0	0.06	0.1	0.05	0.02
Capitale-Nationale	7	2021-02-18	0.12	0.02	0.05	0.02	0.02	0	0.1	0.1	0.1	0.02
Capitale-Nationale	8	2021-02-25	0.18	0.02	0.15	0.1	0.02	0	0.1	0.1	0.1	0.02
Capitale-Nationale	9	2021-03-04	0.2	0.02	0.2	0.1	0.02	0.02	0.1	0.08	0.11	0.02
Capitale-Nationale	10	2021-03-11	0.24	0.05	0.3	0.1	0.02	0.02	0.1	0.08	0.15	0.1
Capitale-Nationale	11	2021-03-18	0.22	0.1	0.36	0.2	0.02	0.1	0.1	0.06	0.15	0.11
Capitale-Nationale	12	2021-03-25	0.24	0.12	0.27	0.28	0.02	0.2	0.13	0.1	0.17	0.14
Capitale-Nationale	13	2021-04-01	0.29	0.14	0.3	0.33	0.15	0.26	0.22	0.2	0.2	0.18
Capitale-Nationale	14	2021-04-08	0.34	0.2	0.3	0.38	0.19	0.37	0.26	0.26	0.2	0.22
Capitale-Nationale	15	2021-04-15	0.38	0.25	0.31	0.37	0.24	0.43	0.3	0.26	0.21	0.24
Capitale-Nationale	16	2021-04-22	0.45	0.28	0.36	0.4	0.29	0.48	0.36	0.3	0.26	0.26
Capitale-Nationale	17	2021-04-29	0.52	0.3	0.36	0.39	0.39	0.51	0.42	0.32	0.33	0.3
Capitale-Nationale	18	2021-05-06	0.58	0.3	0.39	0.33	0.44	0.52	0.48	0.33	0.42	0.38
Capitale-Nationale	19	2021-05-13	0.63	0.25	0.46	0.25	0.47	0.58	0.54	0.35	0.51	0.37
Capitale-Nationale	20	2021-05-20	0.68	0.25	0.46	0.25	0.5	0.61	0.52	0.37	0.6	0.43
Capitale-Nationale	21	2021-05-27	0.62	0.34	0.43	0.25	0.54	0.56	0.48	0.37	0.6	0.45
Capitale-Nationale	22	2021-06-03	0.5	0.39	0.36	0.25	0.54	0.48	0.48	0.42	0.58	0.45
Capitale-Nationale	23	2021-06-10	0.41	0.42	0.35	0.25	0.55	0.41	0.5	0.43	0.55	0.5
Capitale-Nationale	24	2021-06-17	0.32	0.48	0.43	0.25	0.55	0.36	0.5	0.46	0.54	0.5
Capitale-Nationale	25	2021-06-24	0.37	0.48	0.43	0.25	0.55	0.36	0.45	0.47	0.56	0.53
Capitale-Nationale	26	2021-07-01	0.44	0.48	0.48	0.28	0.43	0.42	0.45	0.5	0.56	0.54
Capitale-Nationale	27	2021-07-08	0.51	0.33	0.51	0.31	0.35	0.46	0.45	0.54	0.61	0.61
Capitale-Nationale	28	2021-07-15	0.6	0.33	0.63	0.4	0.41	0.47	0.45	0.58	0.63	0.65
Capitale-Nationale	29	2021-07-22	0.63	0.26	0.66	0.4	0.45	0.5	0.45	0.61	0.63	0.63
Capitale-Nationale	30	2021-07-29	0.61	0.2	0.65	0.38	0.54	0.48	0.45	0.58	0.6	0.65
Capitale-Nationale	31	2021-08-05	0.61	0.2	0.62	0.32	0.57	0.5	0.45	0.56	0.59	0.63
Capitale-Nationale	32	2021-08-12	0.61	0.1	0.57	0.3	0.58	0.51	0.45	0.55	0.55	0.62
Capitale-Nationale	33	2021-08-19	0.6	0.1	0.57	0.28	0.58	0.51	0.44	0.54	0.54	0.64
Capitale-Nationale	34	2021-08-26	0.5	0.1	0.51	0.27	0.56	0.51	0.5	0.53	0.53	0.53
Capitale-Nationale	35	2021-09-02	0.39	0.1	0.53	0.25	0.58	0.51	0.52	0.53	0.54	0.47
Capitale-Nationale	36	2021-09-09	0.32	0.28	0.52	0.23	0.6	0.51	0.56	0.54	0.54	0.44
Capitale-Nationale	37	2021-09-16	0.2	0.3	0.47	0.22	0.58	0.46	0.61	0.51	0.54	0.33
Capitale-Nationale	38	2021-09-23	0.2	0.33	0.45	0.26	0.52	0.53	0.62	0.48	0.51	0.33
Capitale-Nationale	39	2021-09-30	0.21	0.33	0.42	0.32	0.45	0.5	0.58	0.43	0.44	0.35
Capitale-Nationale	40	2021-10-07	0.22	0.33	0.36	0.38	0.34	0.45	0.5	0.37	0.37	0.35
Capitale-Nationale	41	2021-10-14	0.18	0.3	0.32	0.38	0.32	0.42	0.4	0.3	0.26	0.37
Capitale-Nationale	42	2021-10-21	0.1	0.3	0.28	0.38	0.3	0.38	0.37	0.28	0.26	0.37
Capitale-Nationale	43	2021-10-28	0.1	0.3	0.28	0.35	0.3	0.39	0.35	0.3	0.22	0.3
Capitale-Nationale	44	2021-11-04	0.15	0.3	0.28	0.27	0.28	0.39	0.35	0.28	0.15	0.24
Capitale-Nationale	45	2021-11-11	0.2	0.3	0.28	0.24	0.25	0.34	0.3	0.26	0.15	0.2
Capitale-Nationale	46	2021-11-18	0.2	0.3	0.28	0.2	0.22	0.28	0.25	0.23	0.1	0.15
Capitale-Nationale	47	2021-11-25	0.14	0.27	0.2	0.15	0.2	0.2	0.2	0.16	0.1	0.15
Capitale-Nationale	48	2021-12-02	0.1	0.19	0.15	0	0.15	0.15	0.2	0	0	0
Capitale-Nationale	49	2021-12-09	0	0	0	0	0	0	0	0	0	0
Capitale-Nationale	50	2021-12-16	0	0	0	0	0	0	0	0	0	0
Capitale-Nationale	51	2021-12-23	0	0	0	0	0	0	0	0	0	0
Capitale-Nationale	52	2021-12-30	0	0	0	0	0	0	0	0	0	0
Chaudière-Appalaches	1	2021-01-07	0.02	0.02	0.05	0.02	0.02	0	0	0.05	0	0.02
Chaudière-Appalaches	2	2021-01-14	0.04	0.02	0.05	0.02	0.02	0	0	0.05	0	0.02
Chaudière-Appalaches	3	2021-01-21	0.05	0.02	0.05	0.02	0.02	0	0.06	0.1	0	0.02
Chaudière-Appalaches	4	2021-01-28	0.07	0.02	0.05	0.02	0.02	0	0.06	0.1	0	0.02
Chaudière-Appalaches	5	2021-02-04	0.08	0.02	0.05	0.02	0.02	0	0.06	0.1	0.05	0.02
Chaudière-Appalaches	6	2021-02-11	0.1	0.02	0.05	0.02	0.02	0	0.06	0.1	0.05	0.02
Chaudière-Appalaches	7	2021-02-18	0.12	0.02	0.05	0.02	0.02	0	0.1	0.1	0.1	0.02
Chaudière-Appalaches	8	2021-02-25	0.18	0.02	0.15	0.1	0.02	0	0.1	0.1	0.1	0.02
Chaudière-Appalaches	9	2021-03-04	0.2	0.02	0.2	0.1	0.02	0.02	0.1	0.08	0.11	0.02
Chaudière-Appalaches	10	2021-03-11	0.28	0.05	0.3	0.1	0.02	0.02	0.1	0.08	0.15	0.1
Chaudière-Appalaches	11	2021-03-18	0.22	0.1	0.36	0.22	0.02	0.1	0.1	0.06	0.15	0.11
Chaudière-Appalaches	12	2021-03-25	0.24	0.12	0.27	0.28	0.02	0.2	0.15	0.1	0.18	0.14
Chaudière-Appalaches	13	2021-04-01	0.29	0.14	0.3	0.33	0.15	0.26	0.22	0.25	0.21	0.2
Chaudière-Appalaches	14	2021-04-08	0.34	0.23	0.36	0.38	0.2	0.37	0.26	0.32	0.23	0.24
Chaudière-Appalaches	15	2021-04-15	0.38	0.29	0.36	0.4	0.28	0.49	0.32	0.32	0.25	0.29
Chaudière-Appalaches	16	2021-04-22	0.45	0.3	0.36	0.4	0.34	0.54	0.39	0.36	0.3	0.33
Chaudière-Appalaches	17	2021-04-29	0.52	0.33	0.36	0.35	0.42	0.63	0.47	0.37	0.38	0.35
Chaudière-Appalaches	18	2021-05-06	0.58	0.32	0.44	0.33	0.47	0.68	0.5	0.37	0.47	0.38
Chaudière-Appalaches	19	2021-05-13	0.72	0.3	0.46	0.3	0.47	0.73	0.54	0.37	0.56	0.41
Chaudière-Appalaches	20	2021-05-20	0.82	0.25	0.46	0.25	0.5	0.73	0.56	0.37	0.63	0.43
Chaudière-Appalaches	21	2021-05-27	0.82	0.34	0.43	0.25	0.54	0.62	0.52	0.37	0.6	0.45
Chaudière-Appalaches	22	2021-06-03	0.59	0.39	0.4	0.25	0.54	0.48	0.52	0.36	0.58	0.45
Chaudière-Appalaches	23	2021-06-10	0.39	0.42	0.35	0.25	0.52	0.38	0.5	0.38	0.55	0.46
Chaudière-Appalaches	24	2021-06-17	0.25	0.48	0.43	0.25	0.55	0.36	0.5	0.35	0.54	0.45
Chaudière-Appalaches	25	2021-06-24	0.33	0.48	0.43	0.25	0.55	0.36	0.45	0.42	0.56	0.5
Chaudière-Appalaches	26	2021-07-01	0.44	0.48	0.48	0.28	0.43	0.51	0.45	0.48	0.56	0.54
Chaudière-Appalaches	27	2021-07-08	0.51	0.41	0.51	0.33	0.35	0.52	0.45	0.54	0.61	0.61
Chaudière-Appalaches	28	2021-07-15	0.6	0.41	0.63	0.44	0.41	0.52	0.45	0.58	0.63	0.65
Chaudière-Appalaches	29	2021-07-22	0.63	0.36	0.66	0.5	0.58	0.52	0.45	0.63	0.63	0.63
Chaudière-Appalaches	30	2021-07-29	0.61	0.27	0.65	0.5	0.61	0.51	0.45	0.61	0.6	0.65
Chaudière-Appalaches	31	2021-08-05	0.61	0.2	0.58	0.35	0.56	0.53	0.45	0.56	0.59	0.63
Chaudière-Appalaches	32	2021-08-12	0.61	0.1	0.57	0.34	0.58	0.5	0.45	0.55	0.55	0.54
Chaudière-Appalaches	33	2021-08-19	0.6	0.1	0.57	0.33	0.58	0.48	0.44	0.52	0.54	0.51
Chaudière-Appalaches	34	2021-08-26	0.5	0.1	0.51	0.32	0.56	0.46	0.5	0.53	0.53	0.51
Chaudière-Appalaches	35	2021-09-02	0.42	0.1	0.51	0.31	0.58	0.46	0.53	0.53	0.54	0.47
Chaudière-Appalaches	36	2021-09-09	0.32	0.28	0.5	0.31	0.6	0.46	0.56	0.55	0.54	0.44
Chaudière-Appalaches	37	2021-09-16	0.32	0.3	0.47	0.3	0.63	0.47	0.63	0.54	0.54	0.41
Chaudière-Appalaches	38	2021-09-23	0.3	0.33	0.45	0.33	0.57	0.48	0.62	0.48	0.51	0.4
Chaudière-Appalaches	39	2021-09-30	0.23	0.33	0.42	0.37	0.45	0.5	0.58	0.48	0.44	0.35
Chaudière-Appalaches	40	2021-10-07	0.24	0.33	0.36	0.38	0.39	0.45	0.5	0.39	0.4	0.35
Chaudière-Appalaches	41	2021-10-14	0.1	0.3	0.32	0.38	0.38	0.42	0.4	0.37	0.26	0.37
Chaudière-Appalaches	42	2021-10-21	0.1	0.3	0.28	0.38	0.34	0.38	0.37	0.28	0.26	0.37
Chaudière-Appalaches	43	2021-10-28	0.15	0.3	0.28	0.35	0.3	0.39	0.35	0.33	0.24	0.3
Chaudière-Appalaches	44	2021-11-04	0.15	0.3	0.28	0.27	0.28	0.39	0.35	0.31	0.15	0.24
Chaudière-Appalaches	45	2021-11-11	0.2	0.3	0.28	0.24	0.25	0.34	0.3	0.27	0.15	0.2
Chaudière-Appalaches	46	2021-11-18	0.2	0.3	0.28	0.2	0.22	0.28	0.25	0.23	0.1	0.15
Chaudière-Appalaches	47	2021-11-25	0.14	0.27	0.2	0.15	0.2	0.2	0.2	0.16	0.1	0.15
Chaudière-Appalaches	48	2021-12-02	0.1	0.19	0.15	0	0.15	0.15	0.2	0	0	0
Chaudière-Appalaches	49	2021-12-09	0	0	0	0	0	0	0	0	0	0
Chaudière-Appalaches	50	2021-12-16	0	0	0	0	0	0	0	0	0	0
Chaudière-Appalaches	51	2021-12-23	0	0	0	0	0	0	0	0	0	0
Chaudière-Appalaches	52	2021-12-30	0	0	0	0	0	0	0	0	0	0
Mauricie	1	2021-01-07	0.02	0.02	0.05	0.02	0.02	0	0	0.05	0	0.02
Mauricie	2	2021-01-14	0.04	0.02	0.05	0.02	0.02	0	0	0.05	0	0.02
Mauricie	3	2021-01-21	0.05	0.02	0.05	0.02	0.02	0	0.06	0.1	0	0.02
Mauricie	4	2021-01-28	0.07	0.02	0.05	0.02	0.02	0	0.06	0.1	0	0.02
Mauricie	5	2021-02-04	0.08	0.02	0.05	0.02	0.02	0	0.06	0.1	0.05	0.02
Mauricie	6	2021-02-11	0.1	0.02	0.05	0.02	0.02	0	0.06	0.11	0.05	0.02
Mauricie	7	2021-02-18	0.12	0.02	0.05	0.02	0.02	0	0.1	0.1	0.1	0.02
Mauricie	8	2021-02-25	0.18	0.02	0.15	0.1	0.02	0	0.1	0.1	0.1	0.02
Mauricie	9	2021-03-04	0.2	0.02	0.2	0.1	0.02	0.02	0.1	0.08	0.11	0.02
Mauricie	10	2021-03-11	0.24	0.05	0.3	0.1	0.02	0.02	0.1	0.08	0.15	0.1
Mauricie	11	2021-03-18	0.22	0.1	0.36	0.22	0.02	0.1	0.1	0.06	0.15	0.13
Mauricie	12	2021-03-25	0.24	0.12	0.33	0.28	0.02	0.2	0.2	0.1	0.18	0.17
Mauricie	13	2021-04-01	0.29	0.14	0.3	0.33	0.15	0.3	0.22	0.25	0.21	0.22
Mauricie	14	2021-04-08	0.34	0.2	0.4	0.38	0.2	0.41	0.26	0.32	0.23	0.26
Mauricie	15	2021-04-15	0.38	0.25	0.34	0.4	0.28	0.49	0.35	0.32	0.25	0.3
Mauricie	16	2021-04-22	0.45	0.28	0.36	0.4	0.34	0.54	0.42	0.36	0.3	0.33
Mauricie	17	2021-04-29	0.52	0.26	0.4	0.35	0.42	0.63	0.46	0.37	0.38	0.35
Mauricie	18	2021-05-06	0.6	0.23	0.48	0.33	0.47	0.6	0.52	0.36	0.47	0.38
Mauricie	19	2021-05-13	0.72	0.22	0.46	0.25	0.47	0.63	0.57	0.37	0.58	0.39
Mauricie	20	2021-05-20	0.82	0.25	0.46	0.25	0.5	0.61	0.57	0.37	0.64	0.43
Mauricie	21	2021-05-27	0.8	0.24	0.43	0.25	0.54	0.52	0.53	0.37	0.6	0.45
Mauricie	22	2021-06-03	0.64	0.39	0.4	0.25	0.54	0.48	0.53	0.36	0.58	0.45
Mauricie	23	2021-06-10	0.44	0.39	0.35	0.25	0.52	0.36	0.5	0.38	0.55	0.44
Mauricie	24	2021-06-17	0.29	0.48	0.43	0.25	0.52	0.36	0.5	0.37	0.54	0.45
Mauricie	25	2021-06-24	0.33	0.48	0.43	0.25	0.55	0.36	0.45	0.42	0.56	0.5
Mauricie	26	2021-07-01	0.44	0.48	0.48	0.42	0.43	0.42	0.45	0.48	0.56	0.54
Mauricie	27	2021-07-08	0.47	0.51	0.54	0.41	0.43	0.46	0.45	0.54	0.61	0.61
Mauricie	28	2021-07-15	0.6	0.53	0.63	0.44	0.41	0.47	0.45	0.6	0.62	0.65
Mauricie	29	2021-07-22	0.63	0.47	0.66	0.5	0.45	0.52	0.45	0.68	0.63	0.72
Mauricie	30	2021-07-29	0.51	0.45	0.65	0.38	0.54	0.53	0.45	0.61	0.63	0.74
Mauricie	31	2021-08-05	0.51	0.2	0.62	0.44	0.57	0.53	0.45	0.56	0.59	0.73
Mauricie	32	2021-08-12	0.5	0.1	0.57	0.47	0.58	0.58	0.45	0.55	0.63	0.7
Mauricie	33	2021-08-19	0.4	0.1	0.57	0.47	0.61	0.55	0.61	0.55	0.61	0.63
Mauricie	34	2021-08-26	0.4	0.1	0.51	0.44	0.56	0.55	0.62	0.55	0.61	0.55
Mauricie	35	2021-09-02	0.39	0.1	0.52	0.37	0.63	0.53	0.64	0.54	0.54	0.47
Mauricie	36	2021-09-09	0.39	0.28	0.43	0.4	0.6	0.46	0.61	0.56	0.46	0.44
Mauricie	37	2021-09-16	0.39	0.3	0.41	0.32	0.63	0.42	0.63	0.56	0.42	0.45
Mauricie	38	2021-09-23	0.3	0.33	0.45	0.33	0.57	0.43	0.62	0.48	0.42	0.4
Mauricie	39	2021-09-30	0.23	0.33	0.42	0.37	0.45	0.5	0.58	0.48	0.36	0.35
Mauricie	40	2021-10-07	0.15	0.33	0.36	0.38	0.4	0.45	0.5	0.38	0.31	0.35
Mauricie	41	2021-10-14	0.1	0.3	0.32	0.38	0.33	0.42	0.4	0.35	0.26	0.37
Mauricie	42	2021-10-21	0.1	0.3	0.28	0.38	0.32	0.38	0.37	0.28	0.26	0.37
Mauricie	43	2021-10-28	0.15	0.3	0.28	0.35	0.3	0.39	0.35	0.3	0.2	0.3
Mauricie	44	2021-11-04	0.15	0.3	0.28	0.27	0.28	0.39	0.35	0.28	0.15	0.24
Mauricie	45	2021-11-11	0.2	0.3	0.28	0.24	0.25	0.34	0.3	0.26	0.15	0.2
Mauricie	46	2021-11-18	0.2	0.3	0.28	0.2	0.22	0.28	0.25	0.23	0.1	0.15
Mauricie	47	2021-11-25	0.14	0.27	0.2	0.15	0.2	0.2	0.2	0.16	0.1	0.15
Mauricie	48	2021-12-02	0.1	0.19	0.15	0	0.15	0.15	0.2	0	0	0
Mauricie	49	2021-12-09	0	0	0	0	0	0	0	0	0	0
Mauricie	50	2021-12-16	0	0	0	0	0	0	0	0	0	0
Mauricie	51	2021-12-23	0	0	0	0	0	0	0	0	0	0
Mauricie	52	2021-12-30	0	0	0	0	0	0	0	0	0	0
Montérégie	1	2021-01-07	0.02	0.02	0.05	0.02	0.02	0	0	0.05	0	0.02
Montérégie	2	2021-01-14	0.07	0.02	0.05	0.02	0.02	0	0	0.05	0	0.02
Montérégie	3	2021-01-21	0.09	0.02	0.05	0.02	0.02	0	0.06	0.15	0	0.02
Montérégie	4	2021-01-28	0.09	0.02	0.05	0.02	0.02	0	0.06	0.15	0	0.02
Montérégie	5	2021-02-04	0.11	0.02	0.05	0.02	0.02	0	0.06	0.15	0.13	0.02
Montérégie	6	2021-02-11	0.14	0.02	0.05	0.02	0.02	0	0.06	0.17	0.13	0.02
Montérégie	7	2021-02-18	0.16	0.02	0.05	0.02	0.02	0	0.1	0.15	0.15	0.02
Montérégie	8	2021-02-25	0.22	0.02	0.2	0.1	0.02	0	0.1	0.13	0.13	0.02
Montérégie	9	2021-03-04	0.22	0.02	0.2	0.1	0.02	0.02	0.1	0.08	0.13	0.02
Montérégie	10	2021-03-11	0.24	0.05	0.4	0.1	0.02	0.02	0.1	0.08	0.15	0.13
Montérégie	11	2021-03-18	0.22	0.1	0.49	0.22	0.02	0.1	0.1	0.06	0.15	0.17
Montérégie	12	2021-03-25	0.24	0.12	0.5	0.32	0.02	0.24	0.26	0.1	0.19	0.2
Montérégie	13	2021-04-01	0.3	0.14	0.56	0.33	0.15	0.35	0.3	0.25	0.2	0.24
Montérégie	14	2021-04-08	0.34	0.23	0.6	0.43	0.2	0.45	0.35	0.32	0.21	0.26
Montérégie	15	2021-04-15	0.38	0.25	0.64	0.45	0.32	0.55	0.4	0.32	0.25	0.3
Montérégie	16	2021-04-22	0.45	0.3	0.61	0.4	0.34	0.63	0.44	0.36	0.3	0.31
Montérégie	17	2021-04-29	0.52	0.26	0.66	0.39	0.42	0.73	0.5	0.32	0.4	0.32
Montérégie	18	2021-05-06	0.6	0.29	0.55	0.33	0.47	0.84	0.55	0.36	0.51	0.38
Montérégie	19	2021-05-13	0.76	0.27	0.46	0.3	0.47	0.99	0.6	0.35	0.65	0.4
Montérégie	20	2021-05-20	0.82	0.25	0.46	0.25	0.5	1	0.62	0.37	0.74	0.43
Montérégie	21	2021-05-27	0.86	0.24	0.43	0.25	0.54	1	0.61	0.37	0.75	0.45
Montérégie	22	2021-06-03	0.64	0.39	0.42	0.25	0.54	0.75	0.61	0.36	0.73	0.45
Montérégie	23	2021-06-10	0.44	0.39	0.43	0.25	0.48	0.36	0.6	0.26	0.55	0.4
Montérégie	24	2021-06-17	0.29	0.48	0.43	0.25	0.48	0.36	0.6	0.21	0.55	0.45
Montérégie	25	2021-06-24	0.33	0.48	0.43	0.25	0.48	0.36	0.57	0.25	0.5	0.4
Montérégie	26	2021-07-01	0.44	0.48	0.48	0.15	0.3	0.42	0.57	0.37	0.5	0.42
Montérégie	27	2021-07-08	0.47	0.51	0.46	0.2	0.22	0.46	0.57	0.45	0.5	0.5
Montérégie	28	2021-07-15	0.6	0.53	0.5	0.28	0.23	0.47	0.57	0.5	0.45	0.5
Montérégie	29	2021-07-22	0.63	0.47	0.5	0.4	0.32	0.52	0.57	0.56	0.5	0.53
Montérégie	30	2021-07-29	0.51	0.31	0.5	0.38	0.54	0.5	0.57	0.58	0.49	0.61
Montérégie	31	2021-08-05	0.51	0.2	0.49	0.42	0.57	0.5	0.57	0.56	0.5	0.5
Montérégie	32	2021-08-12	0.5	0.1	0.49	0.47	0.58	0.47	0.57	0.58	0.5	0.5
Montérégie	33	2021-08-19	0.4	0.1	0.49	0.52	0.68	0.46	0.61	0.57	0.5	0.47
Montérégie	34	2021-08-26	0.4	0.1	0.47	0.48	0.64	0.46	0.62	0.57	0.46	0.5
Montérégie	35	2021-09-02	0.42	0.1	0.47	0.44	0.64	0.41	0.64	0.56	0.42	0.52
Montérégie	36	2021-09-09	0.39	0.14	0.43	0.4	0.74	0.38	0.66	0.56	0.4	0.55
Montérégie	37	2021-09-16	0.43	0.2	0.41	0.36	0.81	0.35	0.67	0.54	0.36	0.57
Montérégie	38	2021-09-23	0.37	0.25	0.45	0.4	0.81	0.39	0.62	0.48	0.33	0.55
Montérégie	39	2021-09-30	0.26	0.33	0.42	0.45	0.64	0.5	0.58	0.45	0.36	0.44
Montérégie	40	2021-10-07	0.15	0.33	0.36	0.38	0.46	0.45	0.5	0.4	0.31	0.4
Montérégie	41	2021-10-14	0.1	0.3	0.32	0.4	0.34	0.42	0.4	0.33	0.26	0.37
Montérégie	42	2021-10-21	0.1	0.3	0.28	0.4	0.3	0.42	0.37	0.28	0.26	0.37
Montérégie	43	2021-10-28	0.15	0.3	0.28	0.45	0.3	0.42	0.35	0.35	0.2	0.3
Montérégie	44	2021-11-04	0.15	0.3	0.28	0.27	0.28	0.42	0.35	0.33	0.15	0.24
Montérégie	45	2021-11-11	0.2	0.3	0.28	0.24	0.25	0.34	0.3	0.34	0.15	0.2
Montérégie	46	2021-11-18	0.2	0.3	0.28	0.2	0.22	0.28	0.25	0.33	0.1	0.15
Montérégie	47	2021-11-25	0.14	0.27	0.2	0.15	0.2	0.2	0.2	0.23	0.1	0.15
Montérégie	48	2021-12-02	0.1	0.19	0.15	0	0.15	0.15	0.2	0	0	0
Montérégie	49	2021-12-09	0	0	0	0	0	0	0	0	0	0
Montérégie	50	2021-12-16	0	0	0	0	0	0	0	0	0	0
Montérégie	51	2021-12-23	0	0	0	0	0	0	0	0	0	0
Montérégie	52	2021-12-30	0	0	0	0	0	0	0	0	0	0
